# Smaller Genomes and Shorter Prophage Sequences Differentiate Clinical from Environmental Isolates of *Pseudomonas aeruginosa*

**DOI:** 10.64898/2025.12.04.691226

**Authors:** Robert W. Targ, Patrick Blankenberg, Zachary Flamholz, Julie D. Pourtois, Niaz Banaei, Elizabeth B. Burgener, Carlos E. Milla, Paul L. Bollyky

## Abstract

The opportunistic bacterial pathogen *Pseudomonas aeruginosa* can live in both environmental reservoirs as well as in the airways of people with cystic fibrosis (pwCF) and the evolutionary adaptations that enable *P. aeruginosa* to transition between these settings have clinical implications. Here, we compare the genome composition, prophage-associated contigs, mobile genetic elements, and phylogenetic source patterns across 146 full *P. aeruginosa* genomes sampled from the airways of pwCF, and 140 genomes from a variety of environmental sources (286 total genome isolates). We find that CF respiratory genomes are smaller and have higher GC-content than environmental genomes (nested F-test p=1.15*10^-11^; adjusted R^2^=0.832). We also find that CF respiratory genomes had fewer high-confidence full-prophage-labeled contigs (IRR=0.583, 95% CI 0.506-0.672) while the overall number of prophages does not differ between the groups. Approximately 85% of annotated prophage-associated genes have an unknown function. In contrast to prophages, the overall proportions of integrative elements and transposons are broadly similar between groups. CF respiratory and environmental isolates are mixed throughout the core-genome phylogeny and stochastic mapping do not support a preferred direction of change between source states, implying that pwCF acquire *P. aeruginosa* from environmental sources but also that clinical lineages are present in the environment. Overall, these results support differences in bacterial genome composition and prophage-associated contig length between CF respiratory and environmental isolates.

**Importance:** Understanding how *Pseudomonas aeruginosa* adapts from environmental reservoirs to the airways of people with cystic fibrosis is critical for understanding infection acquisition, persistence, and evolution. Our findings identify genome reduction and altered prophage content as distinguishing features of CF respiratory isolates, while revealing extensive phylogenetic overlap between clinical and environmental populations. These results highlight prophages as an understudied component of *P. aeruginosa* adaptation and provide insight into the evolutionary changes accompanying the transition from environmental organism to chronic human pathogen.
