## Supplemental Table 1 for "Smaller Genomes and Shorter Prophage Sequences Differentiate Clinical from Environmental Isolates of *Pseudomonas aeruginosa*"

### Sheet: genbank_output_2
Supplemental Table 1 - Truncated Environmental Isolates and their Sources.
Genbank Accession Number	NCBI organism name	NCBI genus classification	NCBI species classification	BioSample	AssemblyAccn	Isolation source
GCA_002326625.1	Pseudomonas aeruginosa (g-proteobacteria)	287	Pseudomonas aeruginosa	SAMN07504833	GCF_002326625.1	algae
GCA_002330805.1	Pseudomonas aeruginosa (g-proteobacteria)	287	Pseudomonas aeruginosa	SAMN07504791	GCF_002330805.1	stream algae
GCA_002285195.1	Pseudomonas aeruginosa (g-proteobacteria)	287	Pseudomonas aeruginosa	SAMN07504845	GCF_002285195.1	blueberry-like berries
GCA_002239535.1	Pseudomonas aeruginosa (g-proteobacteria)	287	Pseudomonas aeruginosa	SAMN07327860	GCF_002239535.1	tomato
GCA_002239505.1	Pseudomonas aeruginosa (g-proteobacteria)	287	Pseudomonas aeruginosa	SAMN07327861	GCF_002239505.1	Zucchini
GCA_002239445.1	Pseudomonas aeruginosa (g-proteobacteria)	287	Pseudomonas aeruginosa	SAMN07327857	GCF_002239445.1	Green pepper
GCA_002239425.1	Pseudomonas aeruginosa (g-proteobacteria)	287	Pseudomonas aeruginosa	SAMN07327858	GCF_002239425.1	Green pepper
GCA_002332065.1	Pseudomonas aeruginosa (g-proteobacteria)	287	Pseudomonas aeruginosa	SAMN07504803	GCF_002332065.1	drinking fountain drain
GCA_002330305.1	Pseudomonas aeruginosa (g-proteobacteria)	287	Pseudomonas aeruginosa	SAMN07504802	GCF_002330305.1	drinking fountain drain
GCA_002330345.1	Pseudomonas aeruginosa (g-proteobacteria)	287	Pseudomonas aeruginosa	SAMN07504795	GCF_002330345.1	flowers
GCA_002332015.1	Pseudomonas aeruginosa (g-proteobacteria)	287	Pseudomonas aeruginosa	SAMN07504806	GCF_002332015.1	fountain water
GCA_002332035.1	Pseudomonas aeruginosa (g-proteobacteria)	287	Pseudomonas aeruginosa	SAMN07504805	GCF_002332035.1	fountain
GCA_002330865.1	Pseudomonas aeruginosa (g-proteobacteria)	287	Pseudomonas aeruginosa	SAMN07504784	GCF_002330865.1	campsite water hose
GCA_002326725.1	Pseudomonas aeruginosa (g-proteobacteria)	287	Pseudomonas aeruginosa	SAMN07504813	GCF_002326725.1	sump pump pipe water
GCA_002326675.1	Pseudomonas aeruginosa (g-proteobacteria)	287	Pseudomonas aeruginosa	SAMN07504814	GCF_002326675.1	sump pump pipe
GCA_002330775.1	Pseudomonas aeruginosa (g-proteobacteria)	287	Pseudomonas aeruginosa	SAMN07504792	GCF_002330775.1	pipe
GCA_002330735.1	Pseudomonas aeruginosa (g-proteobacteria)	287	Pseudomonas aeruginosa	SAMN07504797	GCF_002330735.1	water from pipe
GCA_002330725.1	Pseudomonas aeruginosa (g-proteobacteria)	287	Pseudomonas aeruginosa	SAMN07504798	GCF_002330725.1	pipe
GCA_002330555.1	Pseudomonas aeruginosa (g-proteobacteria)	287	Pseudomonas aeruginosa	SAMN07504832	GCF_002330555.1	drainage pipe
GCA_002330475.1	Pseudomonas aeruginosa (g-proteobacteria)	287	Pseudomonas aeruginosa	SAMN07504777	GCF_002330475.1	hosepipe
GCA_002239545.1	Pseudomonas aeruginosa (g-proteobacteria)	287	Pseudomonas aeruginosa	SAMN07327856	GCF_002239545.1	potato
GCA_002239565.1	Pseudomonas aeruginosa (g-proteobacteria)	287	Pseudomonas aeruginosa	SAMN07327855	GCF_002239565.1	Green onion
GCA_002326595.1	Pseudomonas aeruginosa (g-proteobacteria)	287	Pseudomonas aeruginosa	SAMN07504838	GCF_002326595.1	Fox River water
GCA_002330425.1	Pseudomonas aeruginosa (g-proteobacteria)	287	Pseudomonas aeruginosa	SAMN07504781	GCF_002330425.1	Chicago River
GCA_002330395.1	Pseudomonas aeruginosa (g-proteobacteria)	287	Pseudomonas aeruginosa	SAMN07504782	GCF_002330395.1	Chicago River
GCA_002329975.1	Pseudomonas aeruginosa (g-proteobacteria)	287	Pseudomonas aeruginosa	SAMN07504871	GCF_002329975.1	running water
GCA_002329965.1	Pseudomonas aeruginosa (g-proteobacteria)	287	Pseudomonas aeruginosa	SAMN07504872	GCF_002329965.1	running water
GCA_002329925.1	Pseudomonas aeruginosa (g-proteobacteria)	287	Pseudomonas aeruginosa	SAMN07504875	GCF_002329925.1	running water
GCA_002329935.1	Pseudomonas aeruginosa (g-proteobacteria)	287	Pseudomonas aeruginosa	SAMN07504873	GCF_002329935.1	running water
GCA_002285345.1	Pseudomonas aeruginosa (g-proteobacteria)	287	Pseudomonas aeruginosa	SAMN07504874	GCF_002285345.1	running water
GCA_002239465.1	Pseudomonas aeruginosa (g-proteobacteria)	287	Pseudomonas aeruginosa	SAMN07327886	GCF_002239465.1	river water
GCA_002239415.1	Pseudomonas aeruginosa (g-proteobacteria)	287	Pseudomonas aeruginosa	SAMN07327866	GCF_002239415.1	river water
GCA_002239485.1	Pseudomonas aeruginosa (g-proteobacteria)	287	Pseudomonas aeruginosa	SAMN07327864	GCF_002239485.1	river water
GCA_002330175.1	Pseudomonas aeruginosa (g-proteobacteria)	287	Pseudomonas aeruginosa	SAMN07504829	GCF_002330175.1	sand
GCA_002330955.1	Pseudomonas aeruginosa (g-proteobacteria)	287	Pseudomonas aeruginosa	SAMN07504785	GCF_002330955.1	shower drain
GCA_002326165.1	Pseudomonas aeruginosa (g-proteobacteria)	287	Pseudomonas aeruginosa	SAMN07504860	GCF_002326165.1	shower drain
GCA_002326055.1	Pseudomonas aeruginosa (g-proteobacteria)	287	Pseudomonas aeruginosa	SAMN07504859	GCF_002326055.1	shower head
GCA_002325945.1	Pseudomonas aeruginosa (g-proteobacteria)	287	Pseudomonas aeruginosa	SAMN07504867	GCF_002325945.1	shower water
GCA_002330605.1	Pseudomonas aeruginosa (g-proteobacteria)	287	Pseudomonas aeruginosa	SAMN07504823	GCF_002330605.1	shower drain
GCA_002330515.1	Pseudomonas aeruginosa (g-proteobacteria)	287	Pseudomonas aeruginosa	SAMN07504774	GCF_002330515.1	shower drain
GCA_002332165.1	Pseudomonas aeruginosa (g-proteobacteria)	287	Pseudomonas aeruginosa	SAMN07504779	GCF_002332165.1	sink faucet
GCA_002332125.1	Pseudomonas aeruginosa (g-proteobacteria)	287	Pseudomonas aeruginosa	SAMN07504789	GCF_002332125.1	sink drain
GCA_002332085.1	Pseudomonas aeruginosa (g-proteobacteria)	287	Pseudomonas aeruginosa	SAMN07504801	GCF_002332085.1	sink tap
GCA_002331985.1	Pseudomonas aeruginosa (g-proteobacteria)	287	Pseudomonas aeruginosa	SAMN07504822	GCF_002331985.1	sink drain
GCA_002332175.1	Pseudomonas aeruginosa (g-proteobacteria)	287	Pseudomonas aeruginosa	SAMN07504787	GCF_002332175.1	sink tap
GCA_002326605.1	Pseudomonas aeruginosa (g-proteobacteria)	287	Pseudomonas aeruginosa	SAMN07504835	GCF_002326605.1	sink
GCA_002326585.1	Pseudomonas aeruginosa (g-proteobacteria)	287	Pseudomonas aeruginosa	SAMN07504843	GCF_002326585.1	hospital sink drain
GCA_002326435.1	Pseudomonas aeruginosa (g-proteobacteria)	287	Pseudomonas aeruginosa	SAMN07504820	GCF_002326435.1	sink drain
GCA_002326445.1	Pseudomonas aeruginosa (g-proteobacteria)	287	Pseudomonas aeruginosa	SAMN07504818	GCF_002326445.1	sink drain
GCA_002326425.1	Pseudomonas aeruginosa (g-proteobacteria)	287	Pseudomonas aeruginosa	SAMN07504821	GCF_002326425.1	sink drain
GCA_002326365.1	Pseudomonas aeruginosa (g-proteobacteria)	287	Pseudomonas aeruginosa	SAMN07504834	GCF_002326365.1	kitchen sink sponge
GCA_002326345.1	Pseudomonas aeruginosa (g-proteobacteria)	287	Pseudomonas aeruginosa	SAMN07504841	GCF_002326345.1	hospital sink drain
GCA_002326355.1	Pseudomonas aeruginosa (g-proteobacteria)	287	Pseudomonas aeruginosa	SAMN07504840	GCF_002326355.1	sink
GCA_002330925.1	Pseudomonas aeruginosa (g-proteobacteria)	287	Pseudomonas aeruginosa	SAMN07504786	GCF_002330925.1	sink drain
GCA_002330885.1	Pseudomonas aeruginosa (g-proteobacteria)	287	Pseudomonas aeruginosa	SAMN07504783	GCF_002330885.1	sink drain
GCA_002330835.1	Pseudomonas aeruginosa (g-proteobacteria)	287	Pseudomonas aeruginosa	SAMN07504778	GCF_002330835.1	sink drain
GCA_002330695.1	Pseudomonas aeruginosa (g-proteobacteria)	287	Pseudomonas aeruginosa	SAMN07504799	GCF_002330695.1	sink drain
GCA_002330675.1	Pseudomonas aeruginosa (g-proteobacteria)	287	Pseudomonas aeruginosa	SAMN07504804	GCF_002330675.1	sink drain
GCA_002330525.1	Pseudomonas aeruginosa (g-proteobacteria)	287	Pseudomonas aeruginosa	SAMN07504839	GCF_002330525.1	sink drain
GCA_002330505.1	Pseudomonas aeruginosa (g-proteobacteria)	287	Pseudomonas aeruginosa	SAMN07504844	GCF_002330505.1	hospital sink drain
GCA_002330435.1	Pseudomonas aeruginosa (g-proteobacteria)	287	Pseudomonas aeruginosa	SAMN07504780	GCF_002330435.1	sink drain
GCA_002330385.1	Pseudomonas aeruginosa (g-proteobacteria)	287	Pseudomonas aeruginosa	SAMN07504788	GCF_002330385.1	sink tap
GCA_002330315.1	Pseudomonas aeruginosa (g-proteobacteria)	287	Pseudomonas aeruginosa	SAMN07504800	GCF_002330315.1	sink tap
GCA_002330255.1	Pseudomonas aeruginosa (g-proteobacteria)	287	Pseudomonas aeruginosa	SAMN07504811	GCF_002330255.1	sink drain
GCA_002330165.1	Pseudomonas aeruginosa (g-proteobacteria)	287	Pseudomonas aeruginosa	SAMN07504836	GCF_002330165.1	sink
GCA_002330135.1	Pseudomonas aeruginosa (g-proteobacteria)	287	Pseudomonas aeruginosa	SAMN07504837	GCF_002330135.1	sink drain
GCA_002330125.1	Pseudomonas aeruginosa (g-proteobacteria)	287	Pseudomonas aeruginosa	SAMN07504842	GCF_002330125.1	hospital sink drain
GCA_002332095.1	Pseudomonas aeruginosa (g-proteobacteria)	287	Pseudomonas aeruginosa	SAMN07504796	GCF_002332095.1	soil
GCA_002326515.1	Pseudomonas aeruginosa (g-proteobacteria)	287	Pseudomonas aeruginosa	SAMN07504856	GCF_002326515.1	soil
GCA_002326525.1	Pseudomonas aeruginosa (g-proteobacteria)	287	Pseudomonas aeruginosa	SAMN07504854	GCF_002326525.1	soil
GCA_002326395.1	Pseudomonas aeruginosa (g-proteobacteria)	287	Pseudomonas aeruginosa	SAMN07504831	GCF_002326395.1	garden soil
GCA_002326305.1	Pseudomonas aeruginosa (g-proteobacteria)	287	Pseudomonas aeruginosa	SAMN07504848	GCF_002326305.1	soil
GCA_002326275.1	Pseudomonas aeruginosa (g-proteobacteria)	287	Pseudomonas aeruginosa	SAMN07504850	GCF_002326275.1	soil
GCA_002326265.1	Pseudomonas aeruginosa (g-proteobacteria)	287	Pseudomonas aeruginosa	SAMN07504851	GCF_002326265.1	soil
GCA_002326245.1	Pseudomonas aeruginosa (g-proteobacteria)	287	Pseudomonas aeruginosa	SAMN07504852	GCF_002326245.1	soil
GCA_002326185.1	Pseudomonas aeruginosa (g-proteobacteria)	287	Pseudomonas aeruginosa	SAMN07504858	GCF_002326185.1	soil
GCA_002326205.1	Pseudomonas aeruginosa (g-proteobacteria)	287	Pseudomonas aeruginosa	SAMN07504853	GCF_002326205.1	soil
GCA_002326195.1	Pseudomonas aeruginosa (g-proteobacteria)	287	Pseudomonas aeruginosa	SAMN07504855	GCF_002326195.1	soil
GCA_002326085.1	Pseudomonas aeruginosa (g-proteobacteria)	287	Pseudomonas aeruginosa	SAMN07504857	GCF_002326085.1	soil
GCA_002330465.1	Pseudomonas aeruginosa (g-proteobacteria)	287	Pseudomonas aeruginosa	SAMN07504775	GCF_002330465.1	garden soil
GCA_002330235.1	Pseudomonas aeruginosa (g-proteobacteria)	287	Pseudomonas aeruginosa	SAMN07504825	GCF_002330235.1	soil from horse paddock
GCA_002330215.1	Pseudomonas aeruginosa (g-proteobacteria)	287	Pseudomonas aeruginosa	SAMN07504827	GCF_002330215.1	garden soil
GCA_002330205.1	Pseudomonas aeruginosa (g-proteobacteria)	287	Pseudomonas aeruginosa	SAMN07504828	GCF_002330205.1	field soil
GCA_002330065.1	Pseudomonas aeruginosa (g-proteobacteria)	287	Pseudomonas aeruginosa	SAMN07504849	GCF_002330065.1	soil
GCA_002330045.1	Pseudomonas aeruginosa (g-proteobacteria)	287	Pseudomonas aeruginosa	SAMN07504879	GCF_002330045.1	soil
GCA_002330015.1	Pseudomonas aeruginosa (g-proteobacteria)	287	Pseudomonas aeruginosa	SAMN07504880	GCF_002330015.1	soil
GCA_002330005.1	Pseudomonas aeruginosa (g-proteobacteria)	287	Pseudomonas aeruginosa	SAMN07504886	GCF_002330005.1	soil
GCA_002329905.1	Pseudomonas aeruginosa (g-proteobacteria)	287	Pseudomonas aeruginosa	SAMN07504876	GCF_002329905.1	soil
GCA_002329885.1	Pseudomonas aeruginosa (g-proteobacteria)	287	Pseudomonas aeruginosa	SAMN07504877	GCF_002329885.1	soil
GCA_002329865.1	Pseudomonas aeruginosa (g-proteobacteria)	287	Pseudomonas aeruginosa	SAMN07504881	GCF_002329865.1	soil
GCA_002329845.1	Pseudomonas aeruginosa (g-proteobacteria)	287	Pseudomonas aeruginosa	SAMN07504882	GCF_002329845.1	soil
GCA_002329815.1	Pseudomonas aeruginosa (g-proteobacteria)	287	Pseudomonas aeruginosa	SAMN07504883	GCF_002329815.1	soil
GCA_002329805.1	Pseudomonas aeruginosa (g-proteobacteria)	287	Pseudomonas aeruginosa	SAMN07504884	GCF_002329805.1	soil
GCA_002329765.1	Pseudomonas aeruginosa (g-proteobacteria)	287	Pseudomonas aeruginosa	SAMN07504887	GCF_002329765.1	soil
GCA_002329775.1	Pseudomonas aeruginosa (g-proteobacteria)	287	Pseudomonas aeruginosa	SAMN07504885	GCF_002329775.1	soil
GCA_002285355.1	Pseudomonas aeruginosa (g-proteobacteria)	287	Pseudomonas aeruginosa	SAMN07504878	GCF_002285355.1	soil
GCA_002326685.1	Pseudomonas aeruginosa (g-proteobacteria)	287	Pseudomonas aeruginosa	SAMN07504817	GCF_002326685.1	standing rain water
GCA_002326665.1	Pseudomonas aeruginosa (g-proteobacteria)	287	Pseudomonas aeruginosa	SAMN07504824	GCF_002326665.1	horse water trough
GCA_002326505.1	Pseudomonas aeruginosa (g-proteobacteria)	287	Pseudomonas aeruginosa	SAMN07504815	GCF_002326505.1	detention water
GCA_002326455.1	Pseudomonas aeruginosa (g-proteobacteria)	287	Pseudomonas aeruginosa	SAMN07504816	GCF_002326455.1	standing rain water
GCA_002326125.1	Pseudomonas aeruginosa (g-proteobacteria)	287	Pseudomonas aeruginosa	SAMN07504864	GCF_002326125.1	lake water
GCA_002326115.1	Pseudomonas aeruginosa (g-proteobacteria)	287	Pseudomonas aeruginosa	SAMN07504869	GCF_002326115.1	pond water
GCA_002326095.1	Pseudomonas aeruginosa (g-proteobacteria)	287	Pseudomonas aeruginosa	SAMN07504870	GCF_002326095.1	pond water
GCA_002325955.1	Pseudomonas aeruginosa (g-proteobacteria)	287	Pseudomonas aeruginosa	SAMN07504866	GCF_002325955.1	Lake Michigan water
GCA_002326025.1	Pseudomonas aeruginosa (g-proteobacteria)	287	Pseudomonas aeruginosa	SAMN07504862	GCF_002326025.1	pond rock
GCA_002325985.1	Pseudomonas aeruginosa (g-proteobacteria)	287	Pseudomonas aeruginosa	SAMN07504863	GCF_002325985.1	pond rock
GCA_002325965.1	Pseudomonas aeruginosa (g-proteobacteria)	287	Pseudomonas aeruginosa	SAMN07504865	GCF_002325965.1	lake water
GCA_002325925.1	Pseudomonas aeruginosa (g-proteobacteria)	287	Pseudomonas aeruginosa	SAMN07504868	GCF_002325925.1	pond water
GCA_002330875.1	Pseudomonas aeruginosa (g-proteobacteria)	287	Pseudomonas aeruginosa	SAMN07504776	GCF_002330875.1	puddle on street
GCA_002330815.1	Pseudomonas aeruginosa (g-proteobacteria)	287	Pseudomonas aeruginosa	SAMN07504790	GCF_002330815.1	stream rock
GCA_002330625.1	Pseudomonas aeruginosa (g-proteobacteria)	287	Pseudomonas aeruginosa	SAMN07504809	GCF_002330625.1	ground under water statue
GCA_002330585.1	Pseudomonas aeruginosa (g-proteobacteria)	287	Pseudomonas aeruginosa	SAMN07504830	GCF_002330585.1	pond water
GCA_002330595.1	Pseudomonas aeruginosa (g-proteobacteria)	287	Pseudomonas aeruginosa	SAMN07504826	GCF_002330595.1	horse trough water
GCA_002330355.1	Pseudomonas aeruginosa (g-proteobacteria)	287	Pseudomonas aeruginosa	SAMN07504793	GCF_002330355.1	stream rock
GCA_002330275.1	Pseudomonas aeruginosa (g-proteobacteria)	287	Pseudomonas aeruginosa	SAMN07504807	GCF_002330275.1	stream rock
GCA_002330095.1	Pseudomonas aeruginosa (g-proteobacteria)	287	Pseudomonas aeruginosa	SAMN07504888	GCF_002330095.1	standing water
GCA_002330075.1	Pseudomonas aeruginosa (g-proteobacteria)	287	Pseudomonas aeruginosa	SAMN07504889	GCF_002330075.1	standing water
GCA_002329725.1	Pseudomonas aeruginosa (g-proteobacteria)	287	Pseudomonas aeruginosa	SAMN07504893	GCF_002329725.1	standing water
GCA_002329735.1	Pseudomonas aeruginosa (g-proteobacteria)	287	Pseudomonas aeruginosa	SAMN07504891	GCF_002329735.1	standing water
GCA_002285375.1	Pseudomonas aeruginosa (g-proteobacteria)	287	Pseudomonas aeruginosa	SAMN07504892	GCF_002285375.1	standing water
GCA_002516415.1	Pseudomonas aeruginosa (g-proteobacteria)	287	Pseudomonas aeruginosa	SAMN07504890	GCF_002516415.1	standing water
GCA_002326745.1	Pseudomonas aeruginosa (g-proteobacteria)	287	Pseudomonas aeruginosa	SAMN07504812	GCF_002326745.1	toilet
GCA_002326045.1	Pseudomonas aeruginosa (g-proteobacteria)	287	Pseudomonas aeruginosa	SAMN07504861	GCF_002326045.1	toilet
GCA_002326535.1	Pseudomonas aeruginosa (g-proteobacteria)	287	Pseudomonas aeruginosa	SAMN07504847	GCF_002326535.1	lilypad
GCA_002326325.1	Pseudomonas aeruginosa (g-proteobacteria)	287	Pseudomonas aeruginosa	SAMN07504846	GCF_002326325.1	reed-like leaf
GCA_002330765.1	Pseudomonas aeruginosa (g-proteobacteria)	287	Pseudomonas aeruginosa	SAMN07504794	GCF_002330765.1	bullrush
GCA_002330665.1	Pseudomonas aeruginosa (g-proteobacteria)	287	Pseudomonas aeruginosa	SAMN07504808	GCF_002330665.1	water lily
GCA_002332135.1	Pseudomonas aeruginosa (g-proteobacteria)	287	Pseudomonas aeruginosa	SAMN07504810	GCF_002332135.1	water statue
GCA_009648875.1	Pseudomonas aeruginosa (g-proteobacteria)	287	Pseudomonas aeruginosa	SAMN10574818	GCF_009648875.1	arugula
GCA_014930935.1	Pseudomonas aeruginosa (g-proteobacteria)	287	Pseudomonas aeruginosa	SAMN16393143	GCF_014930935.1	Tursiops truncatus (Bottlenose dolphin)
GCA_016105885.1	Pseudomonas aeruginosa (g-proteobacteria)	287	Pseudomonas aeruginosa	SAMN16673815	GCF_016105885.1	water
GCA_018530795.1	Pseudomonas aeruginosa (g-proteobacteria)	287	Pseudomonas aeruginosa	SAMN12661539	GCF_018530795.1	mangrove
GCA_020907765.1	Pseudomonas aeruginosa (g-proteobacteria)	287	Pseudomonas aeruginosa	SAMN23101282	GCF_020907765.1	soil
GCA_025040515.1	Pseudomonas aeruginosa (g-proteobacteria)	287	Pseudomonas aeruginosa	SAMN30388467	GCF_025040515.1	Oreochromis niloticus (Nile tilapia)
GCA_025452135.1	Pseudomonas aeruginosa (g-proteobacteria)	287	Pseudomonas aeruginosa	SAMN30711086	GCF_025452135.1	Fish pond
GCA_027857185.1	Pseudomonas aeruginosa (g-proteobacteria)	287	Pseudomonas aeruginosa	SAMN31170791	GCF_027857185.1	Coastal Water
GCA_029912245.1	Pseudomonas aeruginosa (g-proteobacteria)	287	Pseudomonas aeruginosa	SAMN33749180	GCF_029912245.1	NA
GCA_030121675.1	Pseudomonas aeruginosa (g-proteobacteria)	287	Pseudomonas aeruginosa	SAMN32885316	GCF_030121675.1	soil from municipal solid waste dump site
